# Serine arginine-rich splicing factor (SRSF7) cooperates with the histone methyltransferase KMT5a to promote the type I interferon response via transcriptional activation of IRF7

**DOI:** 10.1101/2023.05.09.540055

**Authors:** Haley M. Scott, Mackenzie H. Smith, Aja K. Coleman, Summer L. Apostalo, Allison R. Wagner, Robert O. Watson, Kristin L. Patrick

## Abstract

Tight regulation of macrophage immune gene expression is required to fight infection without risking harmful inflammation. The contribution of RNA binding proteins (RBPs) to shaping the macrophage response to pathogens remains poorly understood. Transcriptomic analysis revealed that a member of the serine/arginine-rich (SR) family of mRNA processing factors, SRSF7, is required for optimal expression of a cohort of interferon stimulated genes (ISGs) in macrophages. Using genetic and biochemical assays, we discovered that in addition to its canonical role in regulating alternative splicing, SRSF7 drives transcription of interferon regulatory transcription factor 7 (IRF7) to promote antiviral immunity. At the *Irf7* promoter, SRSF7 maximizes STAT1 transcription factor binding and RNA polymerase II elongation via cooperation with the H4K20me1 histone methyltransferase KMT5a (SET8). These studies define an unorthodox role for an SR protein in activating transcription and reveal an unappreciated RNA binding protein-chromatin network that orchestrates macrophage antiviral gene expression.
