## Supplemental Table 2 for "Serine arginine-rich splicing factor (SRSF7) cooperates with the histone methyltransferase KMT5a to promote the type I interferon response via transcriptional activation of IRF7"

### Sheet: DEGs UN
Feature ID	SRSF7 vs. SCR fold change p<0.05
Gm29216	-21.7939
Gm10925	-10.6545
Apol9b	-7.08309
Gm13532	-6.86859
Tpt1-ps3	-5.63578
Gm28661	-5.12089
Apol9a	-4.70409
Rpl10a-ps1	-4.69138
Sap18b	-4.38797
Gm12254	-4.37396
Gm8186	-4.3416
Gm10222	-3.94596
Rpl10-ps3	-3.68299
Gm10275	-3.47798
Rps13-ps2	-3.39167
Rpl17-ps10	-3.3282
Ighm	-3.31715
Eif4a-ps4	-3.24287
Ifit3	-3.18366
Rpl27-ps3	-3.15155
Gm6863	-3.06561
Rpsa-ps10	-2.94003
Rpl37rt	-2.83059
Gm9843	-2.8285
Gm13841	-2.75048
Gm13493	-2.69858
Ifi27l2a	-2.66819
Gm29340	-2.65128
Sdc3	-2.62007
Rpl35a-ps4	-2.58138
Ifi44l	-2.42668
Irf7	-2.41933
Gm38414	-2.41451
Isg15	-2.31861
Nutf2-ps1	-2.25166
Gm16409	-2.2265
Mrpl23-ps1	-2.21441
Dhx58	-2.21143
Rpl23a-ps3	-2.20845
Rpl9-ps6	-2.18795
Bnip3	-2.11702
Rnase4	-2.09343
H2-Q5	-2.08971
Prelid2	-2.00851
Ifi204	-2.0033
Srsf7	-1.98972
Ltb	-1.97186
Ifi202b	-1.96145
Rps13-ps1	-1.95188
Guca1a	-1.94578
H2-T24	-1.92284
Ifi44	-1.91534
Mt2	-1.90728
Trex1	-1.90486
Cdkn2aipnl	-1.90091
H2-Q6	-1.87745
Rtp4	-1.7937
Ak4	-1.78961
Gm28437	-1.76458
Phf11d	-1.75805
Oas1a	-1.75743
Impa2	-1.74698
Erdr1	-1.72076
Npl	-1.71817
Psmb8	-1.71535
H2-Q2	-1.71458
3300005D01Rik	-1.71221
Ppic	-1.69071
Ube2l6	-1.67518
Gm7125	-1.67163
Mrpl53	-1.66949
Oasl1	-1.66468
Oas1g	-1.66368
Gm7993	-1.64997
Evi2a	-1.62612
Ndufa7	-1.61658
H2-K1	-1.61274
Gm11127	-1.61037
Acp5	-1.60382
1500011K16Rik	-1.60158
Galk1	-1.6015
Ralb	-1.59323
Cmas	-1.59253
Gm10020	-1.59143
Cd74	-1.58214
Odc1	-1.58028
Pitpna	-1.56978
Ifitm3	-1.56748
Bloc1s1	-1.5643
Usp18	-1.55986
Tmem106c	-1.5588
Lmnb1	-1.54352
H2-T23	-1.53901
Bst2	-1.53803
Ppid	-1.52875
Hexb	-1.51055
Eif2b2	-1.50833
Gm43351	-1.5024
Gm11808	-1.50183
H2-Q4	-1.49814
Sdc4	-1.49669
B2m	-1.49466
Mettl9	-1.49303
Hck	-1.48396
Psmb10	-1.48064
Cdkn3	-1.47388
Gsn	-1.4629
Sap30	-1.46044
Serpinb6b	-1.45461
Eif4ebp1	-1.45457
Psme1	-1.45387
Dab2	-1.44723
H2-D1	-1.43205
Plpp1	-1.43157
Pgm2	-1.42918
Mt1	-1.42884
Marcksl1	-1.41866
Gm14681	-1.41692
Colgalt1	-1.416
Gm4294	-1.40565
Haus1	-1.40291
Ifi30	-1.39353
Glipr1	-1.39242
Birc5	-1.39235
Slc27a1	-1.39218
Hax1	-1.38827
Fam167b	-1.38589
Plekho1	-1.3808
Ccl4	-1.3794
Cops2	-1.37584
S100a11	-1.37487
Lsm4	-1.3743
Dcstamp	-1.37342
Pabpc4	-1.3726
Dcps	-1.37181
Syce2	-1.37058
Slc16a3	-1.37019
Pld4	-1.36874
Ppib	-1.36848
Slfn4	-1.36722
Tcof1	-1.36217
Ank	-1.36195
Kif20a	-1.36037
Cenpx	-1.36032
Phgdh	-1.35873
Mogs	-1.35784
Gm4332	-1.35722
Htra2	-1.3568
Noc2l	-1.35622
Sat1	-1.34599
Fam162a	-1.34476
Adssl1	-1.34118
Gsdmd	-1.33514
Dynlt1f	-1.33483
Fbl	-1.33404
Ier3	-1.3332
Creld2	-1.33313
Nucks1	-1.3321
Polr2m	-1.3248
Vdac1	-1.32268
Snrpg	-1.3206
Rab1b	-1.31791
Erp29	-1.31668
Plau	-1.31339
Acot13	-1.31167
Ly6e	-1.30902
Tmsb10	-1.30799
Ube2s	-1.30793
Atp6v0d2	-1.30751
Pgk1	-1.30654
Arl6ip1	-1.30498
Prdx6	-1.30252
Cs	-1.29962
Rps27	-1.29503
Banf1	-1.29318
Cd72	-1.29276
Uqcr10	-1.28878
Fxyd5	-1.28417
Sdf2l1	-1.28395
Syngr2	-1.28187
Lgals3bp	-1.28019
Ccl3	-1.27661
Rps28	-1.27199
Ndufs6	-1.27111
Cox8a	-1.26928
Txnip	-1.26792
Tomm7	-1.26191
Cdc20	-1.26127
Ldha	-1.2592
Dynlt1b	-1.25687
Tpi1	-1.25604
Mybbp1a	-1.25462
Snx2	-1.25429
Atp6v0d1	-1.25425
Eno1	-1.25262
Hnrnpa1	-1.25181
Snrpf	-1.24948
Ccnb2	-1.24944
Rpl11	-1.2479
Usmg5	-1.24439
Mif	-1.24428
Ranbp1	-1.24321
Eif1	-1.24297
AI506816	-1.24006
Oaz1	-1.23988
Cox6a1	-1.23928
Cst3	-1.23641
Lat2	-1.23427
Pdia6	-1.23145
Bsg	-1.23132
Cox5b	-1.22745
Ptma	-1.22597
Prelid1	-1.22385
Rpl26	-1.22209
Shmt2	-1.2186
Fkbp2	-1.21266
Bax	-1.21169
Fth1	-1.2094
Rps29	-1.20865
Rpl36a	-1.20632
Ppp1r14b	-1.20467
Rps26	-1.20453
Aldoa_1	-1.20385
Cap1	-1.20167
Rpl36al	-1.19935
Fcer1g	-1.19807
Gm4737	-1.19781
Atp5k	-1.19654
Pkm	-1.19606
Atf4	-1.1958
Rps24	-1.1933
Calm1	-1.19067
Gpx1	-1.18931
Olfm1	-1.18909
Rpl22	-1.18857
Ptms	-1.18782
Psma5	-1.18776
Rps11	-1.18694
Rpl38	-1.18675
Srm	-1.18613
Rpl41	-1.18547
Plp2	-1.18537
Emg1	-1.18474
Ndufa2	-1.18238
Rpl23a	-1.18118
Cox7b	-1.17658
AL607105.1	-1.17634
Rps20	-1.17298
Arpc5	-1.17096
Hsp90b1	-1.16944
Aprt	-1.16923
Cox7a2	-1.16684
Rps16	-1.16604
Rpl37a	-1.16566
Eif5a	-1.16375
Set	-1.16342
Rpl28	-1.16036
Rpl31	-1.16009
P4hb	-1.15974
Hspa5	-1.15283
Rps3a2	-1.15262
C1qbp	-1.14973
Rps25	-1.14964
Pdia3	-1.14845
Tuba1c	-1.14731
Rpl18a	-1.14324
Pgam1	-1.14272
Tubb5	-1.13855
Arf1	-1.13258
Btf3	-1.1312
Grn	-1.1309
Rps5	-1.1265
Sh3bgrl3	-1.12592
Rps3a1	-1.11682
mt-Rnr1	-1.1163
Rpl23	-1.11278
Cfl1	-1.09903
Calr	-1.09634
Npm1	-1.08356
Hsp90ab1	1.07506
Ctss	1.08899
Eef2	1.09052
Ubc	1.13281
Hmga1	1.13811
Atp1a1	1.13851
Actg1	1.14518
Stom	1.16115
Atp6v1g1	1.16194
Slc6a12	1.16875
Paics	1.17224
Rab7	1.1809
Ddx5	1.18691
Lgals3	1.1882
Apobec1	1.18822
Oxct1	1.18981
Cd9	1.19965
Atp6v1c1	1.20402
mt-Nd5	1.21777
Gm15487	1.21828
Rab31	1.21939
Rnh1	1.22005
Laptm4a	1.23497
Sirpa	1.23599
Acly	1.2374
Mrps6	1.2439
Fam120a	1.2469
Rsrp1	1.24741
Hnrnpa2b1	1.24791
Anxa5	1.2562
Vim	1.27004
Idi1	1.27107
Psap	1.27256
Cltc	1.27288
Scd2	1.27383
Ctnnb1	1.27466
Itgb2	1.27868
Atp6v1a	1.28259
Srgn	1.28348
Anpep	1.2847
Atp1b3	1.28831
App	1.28948
Scd1	1.29087
Clec5a	1.29203
Ctsd	1.29563
mt-Nd4l	1.30389
Slc6a6	1.30703
Tuba1a	1.31377
Gpnmb	1.31417
Vwa5a	1.31546
Ctsk	1.31861
Fabp5	1.32285
Insig1	1.32542
Gm10420	1.32606
Il1rn	1.32992
Degs1	1.33161
Aplp2	1.33499
Idh1	1.34084
Litaf	1.34297
Vat1	1.35967
Ccng1	1.36507
Rab8b	1.36566
Ndrg4	1.36813
Lipa	1.37245
Abcg1	1.37536
Lyz2	1.37555
Ahnak	1.37633
Cln5	1.38024
Gyg	1.38783
Lims1	1.40294
Dram1	1.40517
Polr2a	1.41065
Azin1	1.42969
2510009E07Rik	1.43155
Ano6	1.43241
Tfrc	1.43489
Btg1	1.44125
Rnf149	1.45186
Syngr1	1.45613
Eif4a2	1.45806
Acsl4	1.45987
Iqgap1	1.47118
Tmem38b	1.47297
Lhfpl2	1.47418
Fasn	1.47689
Tlr13	1.48438
Pstpip2	1.49952
Hmgcs1	1.49965
mt-Co2	1.51895
Hipk1	1.52408
Prcp	1.53677
Plin2	1.5412
Adam10	1.54362
Dync1h1	1.55494
Pik3r5	1.55757
Lrp1	1.56934
Lpgat1	1.5703
Reep3	1.57143
Myof	1.57763
Fabp4	1.59332
Cx3cr1	1.60201
Ankrd52	1.60759
Fam20c	1.63259
Serpinb8	1.66584
Nfat5	1.6694
Col4a5	1.68385
Tlr4	1.69495
Igsf6	1.70051
Tnfaip2	1.71026
Wfdc17	1.71106
Cldn11	1.71116
Atp1a3	1.71262
Igf2r	1.7293
Rnf128	1.73966
Itga4	1.75729
Cd200r1	1.8233
Rnf144b	1.82476
Kcnj2	1.83825
Lars2	1.8498
Myadm	1.85769
Lnpep	1.86436
Cd33	1.86567
Dmpk	1.86733
Tnfrsf1b	1.87105
Gm6472	1.88937
H60b	1.90263
Havcr2	1.97945
Cd276	2.01821
Gstm1	2.02501
CT010467.1	2.04319
mt-Co3	2.04747
Hipk2	2.07217
Gm5518	2.13142
Zfp871	2.22979
Car2	2.23779
Npy	2.41121
Gm26917	2.5874
Gas6	2.64019
Pirb	2.73251
Ptgs1	2.87296
Gstp1	2.93918
Epn2	2.97337
Igf1	3.04529
Rarb	3.12148
Lyz1	3.33524
Abcc5	3.54465
Abca1	3.64381
Gm15922	4.06174
Chst1	4.27587
Tspan10	4.77434
Ranbp3l	5.76605
E330020D12Rik	6.43043

### Sheet: DEGs +SAL
Feature ID	SRSF7 vs. SCR fold change p<0.05
Mx1	-7.56237
Apol9b	-6.04419
Ifi209	-4.8204
Ifit3	-4.47412
Apol9a	-4.27444
Ifit3b	-4.01774
Zbp1	-3.94146
Tnfsf15	-3.87294
Batf2	-3.75455
Isg20	-3.56027
Hao1	-3.42864
Ddx60	-3.36515
Tlr3	-3.26822
Cd69	-3.26816
Ifit2	-3.24456
Oasl2	-3.12215
Gm4070	-3.07442
Ifi204	-3.06339
Ifi203	-3.03831
Ighm	-2.98872
Mir6236	-2.9835
Ifi47	-2.97921
Ifi202b	-2.9623
Il6	-2.91006
Ifi44l	-2.90587
Ifit1	-2.83124
Ifi211	-2.82668
Sdc3	-2.80597
Cmpk2	-2.77593
Ifit1bl2	-2.70449
Gm18445	-2.68271
Pdcd1	-2.61624
Slfn4	-2.58634
Gbp2	-2.56833
Trim34b	-2.5403
Fcgr1	-2.48951
Rsad2	-2.48368
Herc6	-2.4628
Bcl2a1a	-2.45157
Socs1	-2.40813
Gbp7	-2.39238
Gm12895	-2.37153
Sp100	-2.3685
Timp1	-2.36451
Gbp2b	-2.35867
Gm9260	-2.33563
Gm38414	-2.32517
Irf7	-2.3053
Dhx58	-2.29343
Trim30a	-2.28462
Ifi44	-2.27557
Gbp5	-2.27303
Tap1	-2.26749
Mndal	-2.26171
Themis2	-2.26116
Gm2619	-2.25611
Mx2	-2.25042
H2-Q5	-2.22187
Uba7	-2.20218
Scimp	-2.18664
Bcl6b	-2.18256
Gm28437	-2.16763
Axl	-2.1664
Ccl17	-2.16473
Ifi27l2a	-2.16375
Gbp3	-2.16282
Gm7336	-2.15304
Phf11b	-2.12383
H2-T24	-2.11658
Samd9l	-2.11597
Igtp	-2.11339
Phf11d	-2.10694
Prelid2	-2.05112
Srsf7	-2.03895
Usp18	-2.03602
Stat2	-2.0329
Npl	-2.03125
Clu	-2.009
Ifi207	-1.99083
Bnip3	-1.98826
Irgm2	-1.9817
Gm8995	-1.97821
Evi2a	-1.97277
Gm6863	-1.96788
Irgm1	-1.96638
Oas3	-1.95177
Gm6548	-1.92569
Cxcl10	-1.92501
Irf1	-1.91833
Ppic	-1.9127
Trim21	-1.91226
Slfn5	-1.91033
Edn1	-1.90183
Parp14	-1.89859
Guca1a	-1.8948
Rgs16	-1.8864
Trex1	-1.85529
H2-Q6	-1.85155
Rnf213	-1.84018
Ddx58	-1.83089
Pml	-1.82447
Slfn8	-1.81872
Rgs2	-1.81571
Oas2	-1.81528
Stat1	-1.81079
H2-K2	-1.80513
Fcgr4	-1.80194
Nmi	-1.79243
2500002B13Rik	-1.78673
H2-T22	-1.78356
Il27	-1.78328
Gm7993	-1.76712
Ccl7	-1.76677
Oas1b	-1.75828
Ube2l6	-1.74193
Ifih1	-1.74186
Gm15387	-1.73578
Trafd1	-1.72959
Oas1g	-1.72881
Oas1a	-1.72689
Parp10	-1.71598
Mov10	-1.71482
Rgs1	-1.70298
Xaf1	-1.70158
Psmb8	-1.68161
Cd40	-1.67505
Odc1	-1.67258
Epsti1	-1.66892
Erdr1	-1.66782
Krcc1	-1.66649
Gm20559	-1.66444
Rpl35a-ps2	-1.65745
Ltb	-1.65281
Ppid	-1.64028
Dtx3l	-1.63634
Timm21	-1.62552
Ppp1r11	-1.61991
Enpp4	-1.61481
Bst2	-1.6075
Psmb10	-1.60322
Lgals9	-1.60221
Daxx	-1.59637
Sp140	-1.59432
Pnp	-1.58858
Gm10499	-1.58789
Parp12	-1.58608
Ccl5	-1.57418
Acp5	-1.5674
Atf3	-1.56511
Bcl2a1b	-1.56375
Calcrl	-1.55919
H2-K1	-1.54613
Lilrb4a_1	-1.54034
Adar	-1.5383
Oasl1	-1.53319
Ccl3	-1.52975
Casp1	-1.52941
B2m	-1.52877
Ifitm3	-1.52742
Psme1	-1.52549
Sass6	-1.51726
Parp9	-1.51369
Znfx1	-1.51069
Ifi35	-1.50955
Lilr4b	-1.50801
Bcar3	-1.50561
Tlr7	-1.50551
Galk1	-1.50268
Cd74	-1.49803
Gm11127	-1.49394
Hck	-1.48912
Apobr	-1.48439
Rtp4	-1.48328
Hexb	-1.48226
Ptprj	-1.4732
Ccl4	-1.46881
Rsbn1	-1.46756
Ank	-1.46674
Cops2	-1.46581
Sp110	-1.46363
Helz2	-1.46291
Mt2	-1.46119
Eif2ak2	-1.45831
Papd7	-1.45374
H2-Q4	-1.4529
Tor3a	-1.45245
Slc27a1	-1.45164
Ccl9	-1.45031
Nucks1	-1.44791
Lgals8	-1.4462
Bcl2a1d	-1.44188
Atp6v0d2	-1.43634
Lgals3bp	-1.42919
Cdkn2aipnl	-1.42794
Ccl2	-1.42787
Ripk2	-1.42507
Socs3	-1.42503
Ptbp3	-1.42391
Isg15	-1.41955
Ndufa7	-1.4154
Sap30	-1.4118
Sat1	-1.4109
Rap2c	-1.40934
Tra2a	-1.40486
Pnpt1	-1.40338
mt-Nd6	-1.40138
Snx2	-1.38842
Hax1	-1.38727
Ifi30	-1.38383
Arl6ip1	-1.38349
Gm14681	-1.38283
Csf2ra	-1.38209
Gm29284	-1.37775
Hcar2	-1.37295
Neat1	-1.37094
Serpinb6b	-1.37043
Gm28438	-1.36596
Il1b	-1.36441
Lsm4	-1.36059
Pld4	-1.35948
Cse1l	-1.35358
H2-D1	-1.34929
Plpp1	-1.3487
Pgk1	-1.34355
Gsn	-1.34287
Pabpc4	-1.34251
Gsdmd	-1.34237
Fmnl1	-1.34192
Msr1	-1.33398
Dcstamp	-1.3334
Trim25	-1.33168
Txnip	-1.33083
Pitpna	-1.33079
Cox8a	-1.32872
Cxcl2	-1.32769
Metrnl	-1.32653
Sh3bgrl	-1.32516
Fam167b	-1.32239
Vdac1	-1.31923
Glipr1	-1.31371
Cs	-1.31075
Ccl22	-1.30865
C130026I21Rik	-1.30847
Srpr	-1.30476
Rab1b	-1.3036
Tnf	-1.30274
Stap1	-1.2938
mt-Nd4	-1.29119
Mybbp1a	-1.27688
Ppib	-1.27571
Mt1	-1.27102
Snx5	-1.2689
Atp6v0d1	-1.26535
Banf1	-1.26279
Spp1	-1.2622
mt-Rnr2	-1.25782
Psme2	-1.25385
Tapbp	-1.24682
mt-Co2	-1.24647
S100a11	-1.24264
mt-Nd2	-1.24261
Ly6e	-1.24138
Hnrnpa1	-1.23963
Ptma	-1.23838
Noc2l	-1.23659
Ldha	-1.23523
Mif	-1.2323
AI506816	-1.23132
Fxyd5	-1.22407
Marcksl1	-1.22078
Tmsb10	-1.21976
Rap1b	-1.21928
Hsp90b1	-1.21552
Jdp2	-1.21422
Cst3	-1.20624
Sdc4	-1.20316
Cited2	-1.20164
Tgfb1	-1.19782
mt-Co1	-1.19015
Rpl11	-1.1896
Pabpc1	-1.18727
mt-Nd5	-1.18463
Tpi1	-1.17795
Actr2	-1.17779
S100a6	-1.17612
Fcer1g	-1.17447
Aprt	-1.17128
Aldoa_1	-1.16987
Npm1	-1.16634
Gpx1	-1.16205
Cox6a1	-1.16193
Il1rn	-1.16189
Arpc5	-1.16064
Gpr84	-1.15987
Gapdh	-1.15929
Pgam1	-1.15093
Anxa1	-1.14931
Anxa2	-1.14454
Rps11	-1.14213
Cap1	-1.14135
Rpl10	-1.13997
Gm4735	-1.13748
Grn	-1.13555
Eif1	-1.1317
mt-Cytb	-1.1312
Ubb	-1.13048
Cd14	-1.13048
Ier3	-1.12799
Hsp90aa1	-1.12649
Pkm	-1.12204
Rps6	-1.11031
Actg1	-1.1056
Eno1b	-1.10344
Hspa8	-1.10254
Gm15500	-1.09244
Actb	-1.08494
Rps23	-1.08027
Rps3a1	-1.07459
Eef1a1	-1.05859
Eef2	1.06497
Hsp90ab1	1.11563
Gm15487	1.12986
Anxa5	1.13823
Pcna	1.14771
S100a10	1.15517
Cyba	1.16024
Fam96a	1.16311
Lipa	1.16417
Taldo1	1.16783
Icam1	1.17364
Itga5	1.17635
Calm2	1.17864
Tubb4b	1.18062
Vim	1.19818
Tnfrsf1b	1.21154
Atp6v1g1	1.21307
Atp1b3	1.22136
Iqgap1	1.22796
Ctnnb1	1.23489
Rnf7	1.23689
Lgals3	1.24165
Cyb5a	1.24296
Ctsk	1.24432
Calm3	1.25476
Gpnmb	1.25879
Emp1	1.25926
Slc6a6	1.2728
Slc6a12	1.27527
Itgb2	1.27696
Oat	1.28224
Mcm5	1.28665
Ctsd	1.28884
Rnh1	1.29024
Tlr2	1.29206
Fasn	1.29337
1110038B12Rik	1.29954
Fabp4	1.31142
Vat1	1.31599
Aldh3b1	1.31724
Gltp	1.32108
Pik3r5	1.32694
Stom	1.32879
S100a1	1.34581
Pstpip2	1.34595
Rasgrp3	1.34983
Psap	1.35189
Herpud1	1.35581
Kmt5a	1.36581
Ndrg2	1.36746
Litaf	1.37228
Rnf149	1.37261
Prkcd	1.374
Slc20a1	1.37414
St3gal1	1.38217
Zc3h12c	1.38241
Polr2a	1.38643
Btg1	1.38747
Dnmt1	1.39569
Dram1	1.39573
Fabp5	1.40818
Ier2	1.40956
Lyz2	1.41098
Rab31	1.41298
Gm10420	1.41845
Igf2r	1.43501
Ahnak	1.43537
Myadm	1.44519
Cd83	1.44941
Cdc42ep2	1.46029
Tnfaip2	1.46666
Hmgcs1	1.46679
Cks2	1.48232
Acat2	1.48512
Itpkb	1.48637
Nfe2l2	1.49015
Arntl	1.49838
Car2	1.49986
Hipk1	1.50731
Mrps6	1.52138
Tuba1a	1.52161
Tmem38b	1.52713
Hexim1	1.5383
Plin2	1.55476
Sirpa	1.55525
Ndrg4	1.55778
Uhrf1	1.56625
Nab2	1.56647
2610318N02Rik	1.57668
Klc4	1.59755
Fam20c	1.59946
Myc	1.60075
mt-Nd3	1.60682
Id3	1.60776
Insig1	1.62117
Gchfr	1.62677
Syngr1	1.63128
Igsf6	1.64806
Lyl1	1.65504
Itga4	1.65518
Tnfrsf12a	1.67897
Olr1	1.70846
Hist1h1c	1.71098
Cerk	1.71934
Scd2	1.74061
Cpne2	1.75569
Rps2-ps10	1.75724
Zfp36l2	1.79137
Zfp263	1.80483
Rnf128	1.81084
Cx3cr1	1.84024
Atp1a3	1.84052
Gm10240	1.86151
Cldn11	1.87896
Gstm1	1.92106
Gadd45a	1.93916
Rn7s1	2.01469
Gm10051	2.05936
Rn7s2	2.09177
Cd276	2.19302
Hspa1b	2.29759
Npy	2.36222
Rpl35a-ps4	2.51282
Bhlhe41	2.72445
Gas6	2.80578
Epn2	2.82793
Tgm2	2.91149
Abca1	2.9433
Abcc5	3.19801
Lyz1	3.38507
Gm6139	3.65864
Gstp1	3.96336
E330020D12Rik	5.25731
Areg	8.86746
